# Multi-ancestry Transcriptome-Wide Association Study Reveals Shared and Population-Specific Genetic Effects in Alzheimer’s Disease

**DOI:** 10.1101/2025.11.03.686160

**Authors:** Xinyu Sun, Makaela Mews, Nicholas R. Wheeler, Penelope Benchek, Tianjie Gu, Lissette Gomez, Nicholas Ray, Christiane Reitz, Adam C. Naj, Jennifer Elizabeth Below, Giuseppe Tosto, Mario Cornejo-Olivas, Goldie S. Byrd, Briseida E. Feliciano-Astacio, Katrina Celis, Farid Rajabli, Brian W. Kunkle, Margaret A. Pericak-Vance, Jonathan L. Haines, Anthony J. Griswold, William S. Bush

## Abstract

Alzheimer’s disease (AD) risk differs across ancestral populations, yet most genetic studies have focused on non-Hispanic White (NHW) cohorts. We conducted a multi-population transcriptome-wide association study (TWAS) using whole-blood RNA-seq and genotype data from NHW (n=235), African American (AA; n=224), and Hispanic (HISP; n=292) MAGENTA participants. Using SuShiE for multi-population cis-eQTL fine-mapping, we identified credible sets for 8,748 genes, improving fine-mapping precision relative to analyses using fewer populations. cis-eQTL effects were largely shared across populations, with a subset showing population-specific regulation. We performed population-stratified TWAS of AD and inverse variance-weighted meta-analysis, followed by gene-level TWAS fine-mapping (MA-FOCUS), prioritizing nine genes (FDR<0.05, PIP>0.8), including established AD loci (*BIN1, PTK2B, DMPK*) with broadly consistent effects across populations. At *BIN1*, fine-mapped cis-eQTL variants used in the TWAS prediction model highlighted rs11682128, which is only modestly correlated with the GWAS index SNP rs6733839 (*r*^2^ ≈ 0.34), demonstrating how integrating eQTL fine-mapping with TWAS can refine signals beyond sentinel GWAS variants. We also identified an association between *COG4* expression and AD in NHW, implicating Golgi-related pathways. Using independent SuShiE-derived models from TOPMed MESA (PBMC), several signals replicated directionally across ancestries, with the strongest statistical support in NHW. Overall, multi-population eQTL fine-mapping improves model interpretability and helps resolve shared and population-specific regulatory mechanisms relevant to AD.
