## Supplemental Table16 for "Multi-ancestry Transcriptome-Wide Association Study Reveals Shared and Population-Specific Genetic Effects in Alzheimer’s Disease"

### Sheet: Table S16
Table S16: ChromHMM enhancer state overlaps by cell type for COG4 eQTL CS2 variants
Position	ChromHMM State	Cell Type	Cell Type Category
chr16:70470982	EnhA1	GM12891	Cell line
chr16:70470982	EnhA1	GM12892	Cell line
chr16:70470982	EnhA2	GM19238	Cell line
chr16:70470982	EnhA2	GM19239	Cell line
chr16:70470982	EnhA2	Hematopoietic multipotent progenitor cell	In vitro differentiated cells
chr16:70470982	EnhWk	CD14+ monocyte	Primary cell
chr16:70470982	EnhWk	CMK	Cell line
chr16:70470982	EnhWk	HL-60	Cell line
chr16:70470982	EnhWk	K562	Cell line
chr16:70508818	EnhG1	CD4+ CD25+ alpha-beta Treg	Primary cell
chr16:70508818	EnhG1	CD4+ alpha-beta T cell	Primary cell
chr16:70508818	EnhG1	Hematopoietic multipotent progenitor cell	In vitro differentiated cells
chr16:70508818	EnhG1	Natural killer cell	Primary cell
chr16:70508818	EnhG1	OCI-LY7	Cell line
chr16:70508818	EnhG1	T-cell	Primary cell
chr16:70508818	EnhG2	DOHH2	Cell line
chr16:70508818	EnhWk	Loucy	Cell line
chr16:70508818	EnhWk	OCI-LY3	Cell line
chr16:70508818	EnhWk	SU-DHL-6	Cell line
chr16:70666311	EnhA2	GM19238	Cell line
chr16:70690022	EnhA1	GM06990	Cell line
chr16:70690022	EnhA1	GM10266	Cell line
chr16:70690022	EnhA1	GM12891	Cell line
chr16:70690022	EnhA1	GM12892	Cell line
chr16:70690022	EnhA1	GM18507	Cell line
chr16:70690022	EnhA1	GM19238	Cell line
chr16:70690022	EnhA1	GM19239	Cell line
chr16:70690022	EnhA1	GM19240	Cell line
chr16:70690022	EnhA1	Hematopoietic multipotent progenitor cell	In vitro differentiated cells
chr16:70690022	EnhA1	K562	Cell line
chr16:70690022	EnhA2	B cell	Primary cell
chr16:70690022	EnhA2	GM10248	Cell line
chr16:70690022	EnhWk	CD8+ alpha-beta T cell	Primary cell
chr16:70690022	EnhWk	CMK	Cell line
chr16:70690022	EnhWk	Jurkat clone E61	Cell line
chr16:70690022	EnhWk	KOPT-K1	Cell line
chr16:70696670	EnhA1	B cell	Primary cell
chr16:70696670	EnhA1	CD4+ alpha-beta memory T cell	Primary cell
chr16:70696670	EnhA1	CD8+ alpha-beta T cell	Primary cell
chr16:70696670	EnhA1	CMK	Cell line
chr16:70696670	EnhA1	GM10248	Cell line
chr16:70696670	EnhA1	GM10266	Cell line
chr16:70696670	EnhA1	GM12891	Cell line
chr16:70696670	EnhA1	GM12892	Cell line
chr16:70696670	EnhA1	GM18507	Cell line
chr16:70696670	EnhA1	GM19238	Cell line
chr16:70696670	EnhA1	GM19239	Cell line
chr16:70696670	EnhA1	GM19240	Cell line
chr16:70696670	EnhA1	Hematopoietic multipotent progenitor cell	In vitro differentiated cells
chr16:70696670	EnhA1	Jurkat clone E61	Cell line
chr16:70696670	EnhA1	K562	Cell line
chr16:70696670	EnhA1	KBM-7	Cell line
chr16:70696670	EnhA1	KOPT-K1	Cell line
chr16:70696670	EnhA1	Loucy	Cell line
chr16:70696670	EnhA1	NB4	Cell line
chr16:70696670	EnhA1	Naive B cell	Primary cell
chr16:70696670	EnhA1	T-cell	Primary cell
chr16:70696670	EnhG1	GM06990	Cell line
chr16:70696670	EnhWk	CD1c+ myeloid dendritic cell	Primary cell
chr16:70696670	EnhWk	CD4+ CD25+ alpha-beta Treg	Primary cell
chr16:70696670	EnhWk	CD4+ alpha-beta T cell	Primary cell
chr16:70696670	EnhWk	CD8+ alpha-beta memory cell	Primary cell
chr16:70696670	EnhWk	GM08714	Cell line
chr16:70696670	EnhWk	GM12864	Cell line
chr16:70696670	EnhWk	GM12875	Cell line
chr16:70696670	EnhWk	HL-60	Cell line
chr16:70696670	EnhWk	Natural killer cell	Primary cell
chr16:70696670	EnhWk	Neutrophil	Primary cell
chr16:70696670	EnhWk	Peripheral blood mononuclear cell	Primary cell
chr16:70696670	EnhWk	RPMI-8226	Cell line
chr16:70698580	EnhA1	Hematopoietic multipotent progenitor cell	In vitro differentiated cells
chr16:70698580	EnhA2	GM19240	Cell line
chr16:70698580	EnhG1	CMK	Cell line
chr16:70698580	EnhG1	GM06990	Cell line
chr16:70698580	EnhG1	Jurkat clone E61	Cell line
chr16:70698580	EnhG1	KOPT-K1	Cell line
chr16:70698580	EnhG1	Loucy	Cell line
chr16:70698580	EnhG1	NB4	Cell line
chr16:70698580	EnhG1	Naive B cell	Primary cell
chr16:70698580	EnhG1	Neutrophil	Primary cell
chr16:70698580	EnhG1	T-cell	Primary cell
chr16:70698580	EnhG2	GM10248	Cell line
chr16:70698580	EnhG2	GM12891	Cell line
chr16:70698580	EnhG2	GM12892	Cell line
chr16:70698580	EnhG2	GM19238	Cell line
chr16:70698580	EnhG2	GM19239	Cell line
chr16:70698580	EnhG2	K562	Cell line
chr16:70698580	EnhWk	CD8+ alpha-beta T cell	Primary cell
aVariants in the second credible set for COG4 expression were intersected with ChromHMM chromatin state annotations from the EpiMap atlas using the Functional genomics repository (FILER).
The table reports all blood and immune cell types where each variant overlaps an enhancer chromatin state. Enhancer states include active enhancers (EnhA1, EnhA2), genic enhancers (EnhG1, EnhG2), and weak enhancers (EnhWk), as defined by the 18-state ChromHMM model (Boix et al., Nature 2021).
Cell types include primary blood cells (e.g., B cells, T cells, monocytes, neutrophils), lymphoblastoid cell lines (GM series), and hematopoietic cell lines (e.g., K562, Jurkat). Posterior inclusion probabilities (PIPs) were derived from multi-ancestry SuShiE fine-mapping in the MAGENTA cohort.
